# Pangenome- and genome-based taxonomic classification inference for the marine bacterial strain KMM 296 producing a highly active PhoA alkaline phosphatase and closely related *Cobetia* species

**DOI:** 10.1101/2023.11.15.567287

**Authors:** O.I. Nedashkovskaya, L.A. Balabanova, N. Y. Otstavnykh, N.V. Zhukova, A.V. Seitkalieva, Yu.A. Noskova, L.A Tekutyeva

## Abstract

A strictly aerobic, Gram-stain-negative, rod-shaped and motile bacterium, designated strain KMM 296, isolated from the coelomic fluid of mussel *Crenomytilus grayanus*, was investigated in details due to its ability to produce a highly active alkaline phosphatase of the structural family PhoA. A previous taxonomic study placed the strain to the species *Cobetia marina*, a member of the family *Halomonadaceae* of the class *Gammaproteobacteria*. However, the comprehensive phylogenetic analysis based on 16S rRNA gene sequencing revealed that the strain KMM 296 is most closely related to *Cobetia amphilecti* NRIC 815^T^ with the 16S rRNA gene sequence similarity of 100%. The mussel isolate grew with 0.5-19% NaCl and at 4 - 42°C and hydrolysed Tweens 20 and 40, and L-tyrosine. The DNA G+C content was 62.5 mol%. The prevalent fatty acids were C_18:1_ ω7*c*, C_12:0_ 3-OH, C_18:1_ ω7*c*, C_12:0_ and C_17:0_ cyclo. The polar lipid profile was characterized by the presence of phosphatidylethanolamine, phosphatidylglycerol, phosphatidic acid, and unidentified aminolipid, phospholipid, and lipids. The major respiratory quinone was Q-8. According to phylogenetic evidence and similarity in the chemotaxonomic and genotypic properties of the mussel isolate and its nearest neighbors, the strain KMM 296 represents a member of the species *C. amphilecti*. A comparative analysis of the type strains genomes of the species *C. amphilecti* and *C. litoralis* showed that they belong to a single species. In addition, a high similarity of the genome sequences of *C. pacifica* NRIC 813^T^ and *C. marina* LMG 2217^T^ also allows suggesting the affiliation of these two species to one species. Based on the rules of priority, *C. litoralis* should be reclassified as a later heterotypic synonym of *C. amphilecti*, and *C. pacifica* is a later heterotypic synonym of *C. marina*. The emended descriptions of the species *C. amphilecti* and *C. marina* are also proposed.
