## Supplemental Table 1 for "Pangenome- and genome-based taxonomic classification inference for the marine bacterial strain KMM 296 producing a highly active PhoA alkaline phosphatase and closely related *Cobetia* species"

### Sheet: Лист1
Table SN1. General attributes of the Cobetia genomes used in this study.
Species as originally identified	Strain	Accession	Genome size	G + C (mol%)	Contigs	Completeness (%)	Contamination (%)	Isolation source
Cobetia sp.	UCD-24C	GCF_001306765.1	4,229,986	62.5	51	98.9	1.76	Seagrass sediment
C. amphilecti	B2M13	GCF_018860945.1	4,289,324	62.5	58	95.88	0.91	Alginate 40-100 m particle (artificial) mid colonization
Cobetia sp.	2AS1	GCF_014876835.1	4,248,424	62.5	49	95.96	0.9	Coastal sediment
Cobetia sp.	2AS	GCF_029846355.1	4,247,060	62.5	39	99.15	1.3	Sediments
Cobetia sp.	1AS1	GCF_029846435.1	4,235,090	62.5	43	99.27	1.71	Coastal seawater
C. litoralis	NRIC 0814T	GCF_029846315.1	4,621,254	62.5	51	99.15	2.93	Sandy sediment
Cobetia sp.	MC34	GCF_018340035.1	4,022,416	62.5	175	95.47	0.87	Fish-landing facility
Cobetia sp.	1CM21F	GCF_023161745.1	4,261,659	62.5	24	95.88	0.49	Sea cave
Cobetia sp.	29-18-1	GCF_029846405.1	4,117,019	62.5	70	99.35	1.48	Amphilectus digitatus
C. amphilecti	NRIC 0815T	GCA_030010415.1	4,171,304	62.5	112	98.54	1.34	Amphilectus digitatus internal tissue
Cobetia sp.	4B	GCF_018831605.1	4,325,922	62.5	3	99.41	1.33	Current Humbolt system Heterostera chilensis
Cobetia sp.	AM6	GCF_009617955.1	4,229,996	62	1	98.74	1.36	Japan:Tokyo
C. amphilecti	N-80	GCF_020217465.1	4,160,095	62.5	1	98.74	1.28	Marine sediment
C. amphilecti	KMM 296	GCF_000754225.1	3,965,007	62	97	98.29	1.28	Crenomytilus grayanus
Cobetia sp.	Dlab-2-U	GCF_024124585.1	4,144,083	62	137	96.63	1.3	Coral surface mucus layer and tissue Diploria labyrinthiformis
Cobetia sp.	Dlab-2-AX	GCF_024124625.1	4,001,795	62	20	96.29	1.3	Coral surface mucus layer and tissue Diploria labyrinthiformis
C. marina	402	GCF_013350055.1	3,978,956	62	132	95.93	0.6	Aquarium water Sea water
Cobetia sp.	cqz5-12	GCF_016495405.1	4,209,007	62	1	99.45	1.71	Brown algae Sargassum fusiforme
Cobetia sp.	MB87	GCF_011319755.1	3,101,384	62.5	12	81.26	1.58	Sea cucumber gut
C. pacifica	GPM2	GCF_009931455.1	4,195,186	62	1	99.59	1.33	Neopyropia tenera
Cobetia sp.	10Alg 146	GCF_029846385.1	4,095,141	62	33	99.44	1.68	Ahnfeltia tobuchiensis
Cobetia sp.	3AK	GCF_029846335.1	4,073,243	62	58	99.44	1.71	Coastal seawater
C. pacifica	NRIC 0813T	GCA_030010515.1	4,066,371	62	42	99.44	1.3	Sandy sediment
Cobetia sp.	MMG027	GCF_027947415.1	4,168,882	62	47	99.24	1.71	missing
Cobetia sp.	MM1IDA2H-1	GCF_002916775.1	4,151,052	62	88	99.65	1.33	Eulitoral intertidal pond at sea level
C. marina	MM1IDA2H-1AD	GCF_900119965.1	4,155,178	62	105	99.65	1.33	missing
Cobetia sp.	5-11-6-3	GCF_013374055.1	4,120,053	62	40	99.44	1.3	Seaweed
C. marina	T1	GCF_005144735.1	4,177,239	62	21	99.44	1.28	Salt water
C. marina	NBRC 15607	GCF_006540105.1	4,184,377	62	113	99.24	1.68	missing
Cobetia sp.	5-25-4-2	GCF_013374075.1	4,118,344	62	41	99.44	1.3	Seaweed
Cobetia sp.	ICG0124	GCF_004006355.1	3,345,506	63	1	90.85	2.1	Marine waters
C. marina	JCM 21022T	GCF_001720485.1	4,176,400	62	1	99.51	1.51	Littoral water sample
Cobetia sp.	L2A1	GCF_009796845.1	4,118,938	57.5	1	98.9	1.28	Arctic Ocean beach
Cobetia sp.	QF-1	GCF_002213105.1	4,084,184	57	31	99.04	0.93	Seawater
C. crustatorum	SM1923	GCF_007786215.1	4,215,468	57	163	98.83	0.82	Surface seawater
C. crustatorum	JO1T	GCF_000591415.1	4,049,952	57.5	138	90.05	0.52	Fermented shrimp
